# Long-B prokaryotic Argonaute systems employ various effectors to confer immunity via abortive infection

**DOI:** 10.1101/2023.03.09.531850

**Authors:** Xinmi Song, Sheng Lei, Shunhang Liu, Yanqiu Liu, Pan Fu, Zhifeng Zeng, Ke Yang, Yu Chen, Ming Li, Qunxin She, Wenyuan Han

**Author notes:** These authors contributed equally to the manuscript (Xinmi Song, Sheng Lei, Shunhang Liu, Yanqiu Liu).

## Abstract

Argonaute proteins (Agos) bind short nucleic acids as guides and are directed by them to recognize target complementary nucleic acids. Prokaryotic Agos (pAgos) are extremely diverse, with potential functions in microbial defense. The functions and mechanisms of a group of full-length yet inactive pAgos, long-B pAgos, remain enigmatic. Here, we show that most long-B pAgos constitute cell suicide systems together with their various associated proteins, including nucleases, Sir2-domain-containing proteins and trans-membrane proteins, respectively. Among them, the long-B pAgo-nuclease system utilizes an RNA-programmed and target-recognition-activated collateral DNA cleavage activity to sense invaders and kill the infected cells. This results in depletion of the invading plasmid from the cell population. Together, our data indicate that the long-B pAgo systems induce cell death with various effector proteins after recognition of invading nucleic acids, corresponding to an immune response via abortive infection.
