## Supplementary material for "Long-B prokaryotic Argonaute systems employ various effectors to confer immunity via abortive infection": Table S1-S4

### Sheet: Table S1
Table S1 Proteins analyzed in the study. The names, accession numbers, source strains, and sequences are listed. Related to Figure 1-7
Name	Acession number	Strain	Sequence
EcAgo743	WP_205742363	Escherichia coli strain CAP29	MLDFSLTQKGWVLPIVLNAFPLKIPELELKFVQIPYDKTTLDSLRSSHKVTHVFRRQGDNIQIFSSDGTFPKPGTPQTLQLKDNLGTFCSLVKDGLLKHFAGLGRTPCGFNPIEVVSAKPKDNLLASILGEAYPLKICAKYSIDTRTVQGQPCLIIDCSTRRVVKENCLFFLKTGFNVIGRYVVTEQDDGFRKLLGFVESCHEGRTLSVIRPDGQAVHAEAKDVYLEASRANFDDYILHTHGTKKDSIVEHIRQSVSIFNGGENKKDRIDALKKYIQATNISLLDGTRIEIEDPSDIQKDCAQMQKPVFVFNDNGEADWTEKGLTQNGPYTKRTFDRNDPSICVICAQHDKGRVEQFVRKLLKGMANSKYFRNGLEGKFALGTSRVEVFETSTDSVDAY…
EcAgo731		Escherichia coli strain CAP29	MPIVLNAFPLKIPELELKFVQIPYDKTTLDSLRSSHKVTHVFRRQGDNIQIFSSDGTFPKPGTPQTLQLKDNLGTFCSLVKDGLLKHFAGLGRTPCGFNPIEVVSAKPKDNLLASILGEAYPLKICAKYSIDTRTVQGQPCLIIDCSTRRVVKENCLFFLKTGFNVIGRYVVTEQDDGFRKLLGFVESCHEGRTLSVIRPDGQAVHAEAKDVYLEASRANFDDYILHTHGTKKDSIVEHIRQSVSIFNGGENKKDRIDALKKYIQATNISLLDGTRIEIEDPSDIQKDCAQMQKPVFVFNDNGEADWTEKGLTQNGPYTKRTFDRNDPSICVICAQHDKGRVEQFVRKLLKGMANSKYFRNGLEGKFALGTSRVEVFETSTDSVDAYKNAIEAAIRKKA…
EcbAgaN	WP_250844864	Escherichia coli strain CAP29	MVPIEKGNVYQLRDYFHSKVIESAHIDPFKSCFFSLLEGVKSCITNFSFADLSLYQRCAISGLGILDETVSVQDVSRLLGQAPKIDSTPRPWVSDMFGVMAVKWLTAQMQDESIDHEFEKWISGFLAQQIESNHLSVFEKDIAAYVSNSESASFSSACIPLFLHYRKLLKINSHQDRLSLVGRFMSEFQAQATENPSVTLLCVMLYVFNQTNQEIAIAPPSGWTLDDLLGFLEHIPAGLKRWTWEDSGRTRGAEPVKWQVENEYHVQNLLYILLAPIFNDIADEVNLQPVGQKNPRIDLYLPSLHTIIEVKYRKDTRKSFPLLIGEIAEDASLYRVDEKYKDSYIISFLWDCTRATQEHVKFKEGVLKIKGIDGCVVISAPSTMSFKKKE
GbAgo	HAG96803	Gammaproteobacteria bacterium	MEIYLNFLPLVNQDFQIPIFTKECSDGSLENADDEFRYKLGEGEHRKFFDVSFSEKEGFN TSHIGAFENLNLTKQFILNKLIERLEHGELKDWRKPKKTFSREVDFIVDMHKEGETLVCL SPYYLSAKKQFGFIVQHRFKAAQGQIFNREVQRLSLSLDAKYRQNRFFYGDKFRITNNFI SKFLPKFKNLTEGVEISSELSSISSTTLDIKKYIVGNGRVANSQYMGIKNNGPFERVNGE VKFLFAFPENLRHLARDVYLGLYGKLFHGMFPGLNDMFGVHISKHNVTHHVIPDFDTNGI DTIDAVAKQLQGAENNNVIVLAFLPSSLSEEENKKVYSHIKYNAIQSGYLSQSIRQETMG NKEQLKWSIANIGLQVFCKLGGTPWLLEPKNKN…
GbbAgaS	HAG96802	Gammaproteobacteria bacterium	MSLEPESVIFLLGAGASRDADIPTAMEMDNKVEEHLSNDWADLKDLYYLIKSSIVYQRGLKGGFDASVGIEEILGVIEELGKKDRNILYPFIGAWNTHLIQVAGDKFQRVDDLNQKIREKLTSWVKQDNRKGSYLQGLGNFKREYGPALRAFTLNYDLLLESNLKDAGFNVELGFDPDTAIWDALRFEQHENTVADFYVYKLHGSIDWERESEAEEYLIKRDYVVDDPDLIFGVNSKLNSNDPYLFNVHELRNYTLYPSLKLIFTVGYSFSDDYINKLLSQALRRDKNKRIVNVSPDSEKMVEEVAQKLAVNTDSVIPMKATAKEFFTEKLTEEYCVSCIPSDPDIPF
EaAgo	DAC74552	Elizabethkingia anophelis	MQLNYFPIKFEFEEYQIKTEPYSEERLKELRASYNATHSFFRNGDNICISNKEGEDISLTGEVIPKRIFDDSQVTASLIKHLFFRTFKERFPNYIPVDFYPFRFFSAQAKDDIIYNALPGNLRKRIAYKKLIEVQLRLTEINGIKQFGFLINIKRNWVFNKSCFELHSEGYNLIGVDVLYAEELPGLTEVLAPNEELLGVIAEIVDDNARIETNEGIKEFPLNQLFIKKSKYNIGNYLSFAISQQKSDEIMNLIESKRSDIYNTKGLYDEILKIANHLFCENSAPILFHNKDGFCFTVDSQPLSVTNSMELKTPTFIYDPAATKTNSSNPDLGLSNYGPYDSSIFDIKIPNVLCICNRNNRGNFTKFLSNLKDGIPQSRYFQKGLQKKYDLQDVILNIR…
EabAgaM	DAC74551	Elizabethkingia anophelis	MVPLEERIGYLARVSENAKLSAFNDFLSGKVYSTASGENSNESEEIFYGLLDAILSNNKLSFESYYNKKNKSKPSKGSPAPFVNDDFLIFSLISGIVKFNLDKTWIKDIVTIRNRNSITITFENILNENYYSTSNLPEIVFMFLSINGQSLMTNDFVGFTYTRITGNVNLFENRSDFQILCSLKAYDTIFLLKDVPDKKDVDLLKKFNTNFIKRIKYISWIVQAMLFGLGVYAILKLPNYSPEAIKFIDKYNYAFTIFGALGLSFLGNVIPVIKNTSQKIIMQLFGYPKELLNDLKIGNNS

### Sheet: Table S2
Table S2 Plasmids used in the study. Related to Figure 2-7.
Name	antibiotic resistance	origin	description
Plasmid vectors			These plasmids were used to construct the plasmids expressing long-B pAgos and their associated proteins, and also as empty vectors (EV) when indicated.
pET28a	Kan	pBR322
pET28T	Kan	pBR322	Made in this study. Derived from pET28a. The T7 promoter and LacO operater were replaced by a TetR expression cassette and a Tet promoter
pBad24	Amp	ColE1
pKD46-M1	Chl	pSC101(TR)	Made in this study. Derived from p46Cpf1-OP2 (Addgene #98592). The lamda red system and Cas12a system were removed. The origin was converted to the temperature-resistance type.
pCDFDuet-1	Str	CloDF13
Plasmids for BPAN system
pCDF-EcAgo743	Str	CloDF13	For in vivo experiments and protein purification of N-terminal His-tagged EcAgo743
pCDF-EcAgo731	Str	CloDF13	For in vivo experiments and protein purification of N-terminal His-tagged EcAgo731
pET28a-EcbAgaN	Str	pBR322	For protein purification of N-terminal His-tagged EcbAgaN.
pET28a-EcbAgaN_M1	Str	pBR322	For protein purification of N-terminal His-tagged EcbAgaN carrying a D298A mutant
pET28a-EcbAgaN_M2	Str	pBR322	For protein purification of N-terminal His-tagged EcbAgaN carrying a E309A-K311A mutant
pET28T-EcbAgaN	Kan	pBR322	For in vivo experiments.
pET28T-EcbAgaN_HF	Kan	pBR322	For in vivo experiments, expressing His-tag-free EcbAgaN.
pET28T-EcbAgaN-M1	Kan	pBR322	For in vivo experiments.
pET28T-EcbAgaN-M2	Kan	pBR322	For in vivo experiments.
pBad24-EcAgo743	Amp	ColE1	For in vivo experiments and protein purification of N-terminal His-tagged EcAgo743. Used for the protein purification to analyze the associated nucleic acids.
pBad24-EcAgo743-EcbAgaN	Amp	ColE1	For in vivo experiments and copurification of N-terminal His-tagged EcAgo743 and His-tag-free EcbAgaN. Used for the protein purification to analyze the associated nucleic acids.
pBad24-EcAgo743-EcbAgaN_M1	Amp	ColE1	For in vivo experiments.
pBad24-EcAgo743-EcbAgaN_M2	Amp	ColE1	For in vivo experiments.
pBad24-EcAgo731	Amp	ColE1	For in vivo experiments.
Trigger plasmids	Str		The plasmids were tested for their ability to activate long-B pAgo systems
pCDF-EGFP	Str	CloDF13	Derived from pCDFDuet-1. The egfp gene was inserted in the first multiple cloning sites.
pCDF-ColA	Str	ColA	Derived from pCDF-EGFP. The CloDF13 origin replaced with the ColA origin.
pCDF-pSC101	Str	pSC101(TR)	Derived from pCDF-EGFP. The CloDF13 origin replaced with the pSC101(TR) replicon.
pCDF-∆T7	Str	CloDF13	Derived from pCDF-EGFP. The two T7 expression cassettes were removed.
pBad24-V1	Str	ColE1	Derived from pBad24. The Amp-resistance was replaced with Str-resistance.
Plasmids for BPAS system
pBAD24-GbAgo	Amp	ColE1	For in vivo experiments.
pBAD24-GbbAgaS	Amp	ColE1	For in vivo experiments.
pBAD24-GbbAgaS_N155A	Amp	ColE1	For in vivo experiments.
pBAD24-GbAgo-GbbAgaS	Amp	ColE1	For in vivo experiments.
pBAD24-GbAgo-GbbAgaS_N155A	Amp	ColE1	For in vivo experiments.
Plasmids for BPAM system
pBAD24-EaAgo	Amp	ColE1	For in vivo experiments.
pBAD24-EabAgaM	Amp	ColE1	For in vivo experiments.
pBAD24-EabAgaM_ΔTM	Amp	ColE1	For in vivo experiments.
pBAD24-EaAgo-EabAgaM	Amp	ColE1	For in vivo experiments.
pBAD24-EaAgo-EabAgaM_ΔTM	Amp	ColE1	For in vivo experiments.
pKD46-M1-EaAgo-EabAgaM	Chl	pSC101(TR)	For in vivo experiments.

### Sheet: Table S3
Table S3 Primers used in the study. Related to Star Methods
Name	Cloning methods	Sequence	Length	Description	The constructed plasmids
PXS1	restriction-ligation cloning	CGGGATCCTatgTTGGATTTTTCACTAACACAAAAGGG	38	fwd primer of EcAgo743	pCDF-EcAgo743
PXS2	restriction-ligation cloning	ACGCGTCGACTTACAGAAACCACTGGCTATGACCAATT	38	rev primer of EcAgo743
PXS3	restriction-ligation cloning	CGGGATCCTatgCCTATTGTTCTGAATGCCTTTCCT	36	fwd primer of EcAgo731	pCDF-EcAgo731
PXS4	restriction-ligation cloning	CCGGAATTCATGGGCAGCAGCCATCACCATCATC	34	fwd primer of the EcAgo coding sequences from pCDF-Ago plasmids	pBad24-EcAgo743, pBad24-EcAgo731
PXS5	restriction-ligation cloning	GGAATTCCATATGGTGCCTATTGAAAAAGG	30	fwd primer of EcbAgaN	pET28a-EcbAgaN
PXS6	restriction-ligation cloning	ACGCGTCGACTTATTCTTTCTTTTTAAAG	29	rev primer of EcbAgaN
PXS7	restriction-ligation cloning	CATGCCATGGATGGTGCCTATTGAAAAAGG	30	fwd primer of EcbAgaN	pET28a-EcbAgaN_HF
PXS8	restriction-ligation cloning	ACGCGTCGACTTCTTTCTTTTTAAAGCTCATC	32	rev primer of EcbAgaN
PXS9		CCGCGTATTGcgCTGTATCTGCCGAGCCTGC	31	overlapping PCR primers to make EcbAgaN-M1	pET28a-EcbAgaN_M1
PXS10		CGGCAGATACAGcgCAATACGCGGATTTTTCTGAC	35
PXS11		CATTGcAGTTgcATATCGTAAAGATACCCGC	31	overlapping PCR primers to make EcbAgaN-M2	pET28a-EcbAgaN_M2
PXS12		CTTTACGATATgcAACTgCAATGATGGTATGCAGGCTC	38
PXS13	ClonExpress assembly	CTGGAACGTTGTttaagacccactttcacatttaag	36	fwd primer of TetR expression cassette and Tet promoter	pET28T
PXS14	ClonExpress assembly	CTTGTCGACTTAATGGCTGCCGCGCGGCACCAG	33	rev primer of TetR expression cassette and Tet promoter
PXS15	ClonExpress assembly	CAGCCATTAAGTCGACAAGCTTGCGGCCGCAC	32	fwd primer of pET28a vector lacking T7 promoter and LacO operater
PXS16	ClonExpress assembly	gtgggtcttaaACAACGTTCCAGTAACCGGGC	32	rev primer of pET28a vector lacking T7 promoter and LacO operater
PXS17	ClonExpress assembly	CTGGAACGTTGTttaagacccactttcacatttaag	36	fwd primer of TetR expression cassette and Tet promoter	pET28T-EcbAgaN, pET28T-EcbAgaN_HF
PXS18	ClonExpress assembly	CTGCTGCCCATtttttctcgagcctttctcc	31	rev primer of TetR expression cassette and Tet promoter
PXS19	ClonExpress assembly	ctcgagaaaaaATGGGCAGCAGCCATCATCATC	33	fwd primer of EcbAgaN and EcbAgaN_HF coding sequence from pET28a-EcbAgaN or pET28a-EcbAgaN_HF
PXS20	ClonExpress assembly	CTTGTCGACTTCTTTCTTTTTAAAGCTCATCGTTG	35	fwd primer of EcbAgaN and EcbAgaN_HF coding sequence from pET28a-EcbAgaN or pET28a-EcbAgaN_HF
PXS21	ClonExpress assembly	cTTTAAAAAGAAAGAAGTCGACAAGCTTGCGGCCG	35	fwd primer of pET28a vector lacking T7 promoter and LacO operater
PXS22	ClonExpress assembly	gtgggtcttaaACAACGTTCCAGTAACCGGGC	32	rev primer of pET28a vector lacking T7 promoter and LacO operater
PXS23	restriction-ligation cloning	ACGCGTCGACttaagacccactttcacatttaagttg	37	fwd primer of EcbAgaN and EcbAgaN_HF coding sequence from pET28T-EcbAgaN or pET28T-EcbAgaN_HF	pBad24-EcAgo743-EcbAgaN
PXS24	restriction-ligation cloning	ACATGCATGCTTATTCTTTCTTTTTAAAGCTC	32	fwd primer of EcbAgaN and EcbAgaN_HF coding sequence from pET28T-EcbAgaN or pET28T-EcbAgaN_HF
PXS25	ClonExpress assembly	CCATGGGCAGCAGCAGCCAGGATCCTatggtgagc	35	fwd primer of EGFP coding sequence	pCDF-EGFP
PXS26	ClonExpress assembly	CTTGTCGACcttgagctcgagatctgagtacttgtacagC	40	rev primer of EGFP coding sequence
PXS27	ClonExpress assembly	ctcgagctcaagGTCGACAAGCTTGCGGCCGCATAATGc	39	fwd primer of pCDFDuet-1 backbone
PXS28	ClonExpress assembly	cctggctGCTGCTGCCCATGGTATATCTC	29	rev primer of pCDFDuet-1 backbone
PXS29	ClonExpress assembly	CATTAGGAAATCCATCTTAGTATATTAGTTAAGTATAAGAAGGAG	45	fwd primer of pCDFDuet-1 backbone lacking T7 expression cassettes	pCDF-∆T7
PXS30	ClonExpress assembly	CTTAACTAATATACTAAGATGGATTTCCTAATGCAGGAGTCGC	43	rev primer of pCDFDuet-1 backbone lacking T7 expression cassettes
PXS31	ClonExpress assembly	gccctgtgtataactcTTTTCTACTGAACCGCTCTAGATTTCAG	44	fwd primer of pCDFDuet-1 backbone lacking the CloDF13 origin	pCDF-pSC101
PXS32	ClonExpress assembly	aaggatctgaCCGCCGCAGTCTCACG	26	rev primer of pCDFDuet-1 backbone lacking the CloDF13 origin
PXS33	ClonExpress assembly	ACTGCGGCGGtcagatccttccgtatttagccag	34	fwd primer of pSC101 replicon
PXS34	ClonExpress assembly	CAGTAGAAAAgagttatacacagggctgggatc	33	rev primer of pSC101 replicon
PXS35	ClonExpress assembly	cccgacaccaTTTTCTACTGAACCGCTCTAGATTTCAG	38	fwd primer of pCDFDuet-1 backbone lacking the CloDF13 origin	pCDF-ColA
PXS36	ClonExpress assembly	taggacgtttCCGCCGCAGTCTCACG	26	rev primer of pCDFDuet-1 backbone lacking the CloDF13 origin
PXS37	ClonExpress assembly	ACTGCGGCGGaaacgtcctagaagatgccaggag	34	fwd primer of ColA origin
PXS38	ClonExpress assembly	GGTTCAGTAGAAAAtggtgtcgggaatccgtaaag	35	rev primer of ColA origin
PXS39	ClonExpress assembly	CAGGAGGAATTCaccATGCAACTAAATTATTTCCCCATAAAATTT	45	fwd primer of EaAgo	pBAD24-EaAgo
PXS40	ClonExpress assembly	CCTGCAGGTCGACTTACAGAAACCATTTCTTCCGCTTCAGG	41	rev primer of EaAgo
PXS41	ClonExpress assembly	GTTTCTGTAAGTCGACCTGCAGGCAT	26	fwd primer of pBAD24 backbone
PXS42	ClonExpress assembly	TTAGTTGCATggtGAATTCCTCCTGCTAGCCC	32	rev primer of pBAD24 backbone
PXS43	ClonExpress assembly	TAGCAGGAGGAATTCaccATGGTACCCCTAGAGGAAAGG	39	fwd primer of EabAgaM	pBAD24-EabAgaM
PXS44	ClonExpress assembly	GCCTGCAGGTCGACTTAGCTGTTGTTGCCGATC	33	rev primer of EabAgaM
PXS45	ClonExpress assembly	AGCTAAGTCGACCTGCAGGCA	21	fwd primer of pBAD24 backbone
PXS46	ClonExpress assembly	CATggtGAATTCCTCCTGCTAGCCC	25	rev primer of pBAD24 backbone
PXS47	ClonExpress assembly	GTTTCTGTAAGTCGACCTGCAGGCAT	26	fwd primer of araBAD	pBAD24-EaAgo-EabAgaM
PXS48	ClonExpress assembly	AGGGGTACCATatgtatatctccttcttatacttaactaatatactaag	49	rev primer of araBAD
PXS49	ClonExpress assembly	agatatacatATGGTACCCCTAGAGGAAAGG	31	fwd primer of EabAgaM
PXS50	ClonExpress assembly	AATTCTGctcgagTTAGCTGTTGTTGCCGATCTTC	35	rev primer of EabAgaM
PXS51	ClonExpress assembly	CAACAGCTAActcgagCAGAATTTGCCTGGCGGCAGTAGCGC	42	fwd primer of pBAD24-EaAgo
PXS52	ClonExpress assembly	CCTGCAGGTCGACTTACAGAAACCATTTCTTCCGCTTCAGG	41	rev primer of pBAD24-EaAgo
PXS53	ClonExpress assembly	TAAGGACGTTTAAGTCGACCTGCAGGCATG	30	fwd primer of pBAD24-EabAgaM lacking the C-terminal region	pBAD24-EabAgaM_ΔTM
PXS54	ClonExpress assembly	GGTCGACTTAAACGTCCTTAAGTAGAAAAATGGTATCATAC	41	rev primer of pBAD24-EabAgaM lacking the C-terminal region
PXS55	ClonExpress assembly	TAAGGACGTTtaactcgagCAGAATTTGCCTGG	33	fwd primer of pBAD24-EaAgo-EabAgaM lacking the C-terminal region of EabAgaM	pBAD24-EaAgo-EabAgaM_ΔTM
PXS56	ClonExpress assembly	TCTGctcgagttaAACGTCCTTAAGTAGAAAAATGGTATCA	41	rev primer of pBAD24-EaAgo-EabAgaM lacking the C-terminal region of EabAgaM
PXS57	ClonExpress assembly	cttttcatactcccgccattcagag	25	fwd primer of EaBPAM system using pBAD24-EaAgo-EabAgaM as template	pKD46-M1-EaAgo-EabAgaM
PXS58	ClonExpress assembly	gttttatttgATGCCTGGCAGTTCCCTACTCTC	33	rev primer of EaBPAM system using pBAD24-EaAgo-EabAgaM as template
PXS59	ClonExpress assembly	TGCCAGGCATcaaataaaacgaaaggctcagtcg	34	fwd primer of pKD46 backbone
PXS60	ClonExpress assembly	aatggcgggagtatgaaaagtatgg	25	rev primer of pKD46 backbone
PXS61	ClonExpress assembly	GCAGGAGGAATTCaccATGGAAATATATTTAAATTTTTTGCCCCTAG	47	fwd primer of GbAgo	pBAD24-GbAgo
PXS62	ClonExpress assembly	GCAGGTCGACTTACAAAAACCACGGTTTCACAGC	34	rev primer of GbAgo
PXS63	ClonExpress assembly	GTTTTTGTAAGTCGACCTGCAGGCATGCAAG	31	fwd primer of pBAD24 backbone
PXS64	ClonExpress assembly	TCCATggtGAATTCCTCCTGCTAGCCCAAA	30	rev primer of pBAD24 backbone
PXS65	ClonExpress assembly	AGCAGGAGGAATTCaccATGAGTCTAGAGCCCGAATC	37	fwd primer of GbbAgaS	pBAD24-GbbAgaS
PXS66	ClonExpress assembly	GCAGGTCGACTTAGAACGGGATGTCCGGG	29	rev primer of GbbAgaS
PXS67	ClonExpress assembly	CCCGTTCTAAGTCGACCTGCAGGCA	25	fwd primer of pBAD24 backbone
PXS68	ClonExpress assembly	CATggtGAATTCCTCCTGCTAGCCC	25	rev primer of pBAD24 backbone
PXS69	ClonExpress assembly	ACGCGCGAGcatATGAAAGCCATGACAAAAACGCG	35	fwd primer of GbbAgaS expression cassette using pBAD24-GbbAgaS as template	pBAD24-GbAgo-GbbAgaS
PXS70	ClonExpress assembly	CTTGCTGCctcgagAAAAGGCCATCCGTCAGGAT	34	rev primer of GbbAgaS expression cassette using pBAD24-GbbAgaS as template
PXS71	ClonExpress assembly	CCTTTTctcgagGCAGCAAGGAGATGG	27	fwd primer of pBAD24-GbAgo
PXS72	ClonExpress assembly	ATGGCTTTCATatgCTCGCGCGTTTCGGTGATG	33	rev primer of pBAD24-GbAgo
PXS73	ClonExpress assembly	TACGCTGgcaTATGACTTGTTGCTGGAAAGCAA	33	overlapping PCR primers to make GbbAgaS_N155A	pBAD24-GbbAgaS_N155A, pBAD24-GbAgo-GbbAgaS_N155A
PXS74	ClonExpress assembly	AGTCATAtgcCAGCGTAAATGCGCGCAGCGCT	32
PXS75	ClonExpress assembly	CACCAAGGTAGTCGGCAAATAACTGTCAGACCAAGTTTACTCATATATAC	50	fwd primer of pBAD24 backbone	pBad24-V1
PXS76	ClonExpress assembly	GATCACCGCTTCCCTCATACTCTTCCTTTTTCAATATTATTGAAGC	46	rev primer of pBAD24 backbone
PXS77	ClonExpress assembly	CAATAATATTGAAAAAGGAAGAGTATGAGGGAAGCGGTGATCGCCGAAGTATC	53	fwd primer of streptomycin resisance gene
PXS78	ClonExpress assembly	GAGTAAACTTGGTCTGACAGTTATTTGCCGACTACCTTGGTGATCTC	47	rev primer of streptomycin resisance gene
PXS79		CACACAGGAAACAGCTATGACCATGATTACG	31	fwd primer to amplify pUC19	To generate the PCR product of pUC19 used as a subtrate in the nuclease assay
PXS80		CCTGTGTGAAATTGTTATCCGCTCACAATTC	31	rev primer to amplify pUC19

### Sheet: Table S4
Table S4 Oligos used in the study. Related to Figure 2 and 5, Figure S2.
Name	Type	Feature	Length	Sequence	Description
OXS1	DNA	5'FAM	59	CGACTCACTATAGGGAGCCTCCAGGGTATCTAAGCTTTGAAAAGGCGTCTGGCGATGTA	nuclease assay of EcbAgaN	nuclease assay of EcbAgaN
OXS2	DNA	no FAM	59	TACATCGCCAGACGCCTTTTCAAAGCTTAGATACCCTGGAGGCTCCCTATAGTGAGTCG	To generate dsDNA with OXS1
OXS3	RNA	5'FAM	24	CCUCCAGGGUAUCUAAGCUUUGAA	nuclease assay of EcbAgaN
OXS4	RNA	no FAM	24	UUCAAAGCUUAGAUACCCUGGAGG	To generate dsRNA with OXS3
OXS5	DNA	5'FAM	24	CCTCCAGGGTATCTAAGCTTTGAA	target ssDNA of the EcAgo-RNA complex, To generate DNA/RNA duplex
OXS6	RNA	no FAM	24	UUCAAAGCUUAGAUACCCUGGAGG	To generate DNA/RNA duplex
OXS7	RNA	5'FAM	24	CCUCCAGGGUAUCUAAGCUUUGAA	To generate DNA/RNA duplex
OXS8	DNA	no FAM	24	TTCAAAGCTTAGATACCCTGGAGG	To generate DNA/RNA duplex
OXS9	DNA	3'FAM, 5'OH group	21	TCAAAGCTTAGATACCCTGGA	nucleic acids binding assay of EcAgo
OXS10	DNA	3'FAM, 5'P group	21	TCAAAGCTTAGATACCCTGGA
OXS11	RNA	3'FAM, 5'OH group	21	UCAAAGCUUAGAUACCCUGGA
OXS12	RNA	3'FAM, 5'P group	21	UCAAAGCUUAGAUACCCUGGA
OXS13	RNA	no FAM	21	AUCAAAGCUUAGAUACCCUGG	guide RNA of EcAgo
OXS14	DNA	5'FAM	20	GTGACAGCATCTCATACTAG	nontarget ssDNA of the EcAgo-RNA complex
OXS15	RNA	5'FAM	27	ACCUCCAGGGUAUCUAAGCUUUGAAAC	target ssRNA of the EcAgo-RNA complex
OXS16	DNA	no FAM	59	CGACTCACTATAGGGAGCCTCCAGGGTATCTAAGCTTTGAAAAGGCGTCTGGCGATGTA	target ssDNA of the EcAgo-RNA complex	Activation assay of EcbAgaN
OXS17	DNA	no FAM	59	CGACTCACTATAGGGAGCCGTGACAGCATCTCATACTAGAAAAGGCGTCTGGCGATGTA	nontarget ssDNA of the EcAgo-RNA complex
OXS18	RNA	no FAM	24	CCUCCAGGGUAUCUAAGCUUUGAA	target ssRNA of the EcAgo-RNA complex
OXS19	RNA	no FAM	24	GUGACAGCAUCUCAUACUAGACAG	nontarget ssRNA of the EcAgo-RNA complex
